# Discovery of novel ID2 antagonists from pharmacophore-based virtual screening as potential therapeutics for glioma

**DOI:** 10.1101/2021.05.10.443505

**Authors:** Genshen Zhong, Yichun Wang, Qi Wang, Minna Wu, Yichuang Liu, Shitao Sun, Zhenli Li, Jinle Hao, Peiyuan Dou, Bin Lin

**Affiliations:** Henan Key Laboratory of Immunology and Targeted Therapy, Henan Collaborative Innovation Center of Molecular Diagnosis and Laboratory Medicine, School of Laboratory Medicine, Xinxiang Medical University, Xinxiang, Henan, 453003, China; School of Basic Medicine, Xinxiang Medical University, Xinxiang, Henan, 453003, China; School of Pharmaceutical Engineering, Shenyang Pharmaceutical University, Shenyang, Liaoning, 110016, China; School of Chemistry, Cardiff University, Cardiff, CF10 3AT, United Kingdom

**Keywords:** glioma, inhibitor of differentiation, pharmacophore, virtual screening

## Abstract

Glioma, especially the most aggressive type glioblastoma multiforme, is one of the central nervous system malignant cancer with a poor prognosis. Traditional treatments are mainly surgery combined with radiotherapy and chemotherapy, which is still not satisfactory. Therefore, it is of great clinical significance to find new therapeutic agents. Served as an inhibitor of differentiation, protein ID2 (inhibitor of DNA binding 2) plays an important role in neurogenesis, neovascularization and malignant development of gliomas. It has been shown that ID2 affects the malignant progression of gliomas through different mechanisms. In this study, a pharmacophore-based virtual screening was carried out and 16 hit compounds were purchased for pharmacological evaluations on their ID2 inhibitory activities. Based on the cytotoxicity of these small-molecule compounds, two compounds were shown to effectively inhibit the viability of glioma cells in the low micromolar range. Among them, AK-778-XXMU was chosen for further study due to its better solubility in water. A SPR assay proved the high affinity between AK-778-XXMU and ID2 protein with the KD value as 129 nM. The plausible binding mode in the biding site of ID2 was studied by molecular docking. Subsequently, the cancer-suppressing potency of the compound was characterized both *in vitro* and *in vivo*. The data demonstrated that compound AK-778-XXMU is a potent ID2 antagonist which has the potential to be developed as a therapeutic agent against glioma.

**Highlights:**

- Two pharmacophores were built from the first-in-class pan-ID antagonists AGX51
- A pharmacophore-based virtual screening was carried out and 16 hit compounds were purchased for pharmacological evaluations in glioma inhibition
- Compound AK-778-XXMU was identified to be a potent ID2 antagonist in the low submicromolar range (KD: 159 nM)
