## Supplementary material for "Discovery of novel ID2 antagonists from pharmacophore-based virtual screening as potential therapeutics for glioma": purchased compounds list

### Sheet: Sheet1
Smiles	Index	ID	Box	Row	Col	Mol	Vial Amount [mg]
[F]C=1C=CC(=CC=1)[C@]4([H])OC2=C(C=C/C=C2/OC)[C@]3([H])CC(=NN34)C=5C=CC=CC=5	1	6835-3516	1	A	1	374.42	5.1
O=C2C[C@]([H])(C(=O)N[C@@]1([H])CCCCC1)[C@]([H])(N2C=3C=CC(=CC=3)OC)C=4C=CC([F])=CC=4	2	C141-0292	1	A	2	410.49	5.2
O=[S](=O)(N[C@@]([H])(C/C1=C/C=CC=C1)C(=O)N(CC)C2=CC=CC=C2)C3=CC=CC4=N[S]N=C34	3	C481-0437	1	A	3	466.58	5.3
O=[S](=O)(N/C1=C/C(=C/C=C1/N4C[C@]2([H])C[C@@]([H])(CN3C2=CC=CC3=O)C4)C(=O)NCC/C5=C/C=CC=C5)C=6/C=C(/[Cl])C=CC=6	4	K784-9509	1	A	4	603.15	5.3
O=C(CN1C(=N/C=C1/CO)[S]CC(=O)NC=3C=C2OCOC2=CC=3)NCC=4C=CC(C)=CC=4	5	F711-0605	1	A	5	468.54	5.1
O=C(N1CC[C@]([H])(CC1)C(=O)N)C=5C=CC(C[S]/C3=N/C2=CC=CN=C2N3CC=4C=CC=CC=4)=CC=5	6	E642-0121	1	A	6	485.61	5.3
O=C1NC(=O)NC(O)=C1[C@@]([H])(N/C2=N/C(=O)[C@]([H])([S]2)CC(=O)NC=3/C=C(/C)C(C)=CC=3)C4=C/C=C(/[F])C=C4	7	E755-0111	1	A	7	511.54	5.3
Cc1ccc(cc1)CN5C(=O)C(O)(CC(=O)c2ccc3OCOc3(c2))c4cc(ccc45)Br	8	AK-778/43465022	1	A	8	494.34	10.7
O=C(Cc2cccc1ccccc12)NNC(=O)Nc3cccc(c3)Cl	9	AK-968/40390012	1	B	1	353.81	10.4
CC1Oc2ccc(cc2(NC1(=O)))S(=O)(=O)Nc3ccc(CCC(=O)O)cc3	10	AO-080/43441933	1	B	2	390.41	10.6
Oc1cccc(c1)C5C(C(=O)c2ccc(cc2)Cl)=C(O)C(=O)N5(CCc3c[nH]c4ccccc34)	11	AQ-149/43243694	1	B	3	472.93	11.7
COc1ccc(cc1)NS(=O)(=O)c2ccc(cc2)NC(NC(=O)C(C)C)=S	12	AN-329/42613617	1	B	4	407.51	10.7
COc1ccc(cc1)Cn2c6ccccc6(nc2SCC(=O)N4C=5CCCCC=5(c3ccccc34))	13	AO-080/42479467	1	B	5	481.62	11.2
O=C(CC3(O)(c1ccccc1N(Cc2cccc(c2)Cl)C3(=O)))c4ccccn4	14	AK-778/43420895	1	B	6	392.84	11.2
COC=1C=CC=CC1C(CNC(=O)CCC2=CNC=3C=CC=CC23)N4CCCC4	15	Z32554393	1	B	7	391.51	1.2	Advanced
CC=1C=CC(=CC1)C(O)CNC(=O)C=2C=CC=C(C)C2C	16	Z384684494	1	B	8	283.64	1.2	Advanced
